# Cross-coronavirus host susceptibility loci influence disease severity through immune mediators

**DOI:** 10.64898/2026.03.23.713300

**Authors:** Ellen L. Risemberg, Sarah R. Leist, Alexandra Schäfer, Kalika D. Kamat, Timothy A. Bell, Pablo Hock, Kara L. Jensen, Colton L. Linnertz, Darla R. Miller, Ginger D. Shaw, Fernando Pardo Manuel de Villena, Ralph S. Baric, Martin T. Ferris, William Valdar

**Affiliations:** Department of Genetics, UNC Chapel Hill; Curriculum in Bioinformatics and Computational Biology, UNC Chapel Hill; Department of Epidemiology, UNC Chapel Hill; Lineberger Comprehensive Cancer Center, UNC Chapel Hill; Department of Microbiology and Immunology, UNC Chapel Hill

## Abstract

Severe disease following infection with SARS-CoV or SARS-CoV-2 is driven in part by genetically regulated immune responses that promote lung injury. Previously, we showed that genetic risk for severe disease is conserved across viruses and between mouse and human, identifying the *HrS43* locus as a shared determinant of severity. Here, to resolve immune pathways linking host loci to disease outcomes, we apply an integrative statistical framework combining Bayesian identification of predictive immune traits with QTL mapping and mediation analysis across infection conditions. This approach identifies immune predictors of disease severity across both viruses, reveals extensive genetic control of the immune system at homeostasis and during infection, and supports locus-specific causal mechanisms of immunopathology. Notably, *HrS43* appears to influence disease severity through distinct immune mediators in SARS-CoV versus SARS-CoV-2, demonstrating that conserved genetic susceptibility can drive virus-specific immunopathology with translational relevance across species.
