## Supplemental Table 1 for "Cross-coronavirus host susceptibility loci influence disease severity through immune mediators"

### Sheet: Sheet1
							posterior conditional mean effect		sign concordance
Immune trait	multiple Rsq	VIF	h2_SNP	h2_lwr	h2_upr	joint PIP	SARS-CoV	SARS-CoV-2	proportion of draws with same sign	number of draws used	Fig 3A order
AMs (% CCR2⁺)	0.85	6.66	1.73	0	1.57	0.43	0.01	0.02	0.84	1618	38
AMs (% CD40⁺)	0.75	4.07	0.95	0	1.4	0.44	-0.03	-0.03	0.81	1562	44
AMs (% CD69⁺)	0.88	8.31	0	0	2.44	0.44	0.02	0.02	0.87	1836	58
AMs (% CD80⁺)	0.94	16.78	1.65	0	1.76	0.6	-0.08	-0.07	0.93	4608	73
AMs (% CD86⁺)	0.81	5.17	1.34	0	1.72	0.6	0.08	0.07	0.95	5254	102
AMs (% MHCII⁺) (granulocyte panel)	0.76	4.26	0.38	0	1.14	0.46	-0.03	-0.03	0.88	1741	42
AMs (% MHCII⁺) (myeloid panel)	0.93	14.9	0.63	0	1.93	0.51	0.01	0.01	0.85	1965	2
AMs (% of granulocytes)	0.95	18.9	3.22	0	3.14	0.66	-0.1	-0.09	0.94	5329	56
AMs (% of myeloid cells)	0.91	10.54	2.57	0	2.15	0.47	-0.04	0.01	0.79	1675	19
B cells (% CCR7⁺)	0.85	6.53	0.51	0	3.35	0.41	-0.01	0.01	0.8	1428	14
B cells (% CD25⁺)	0.79	4.84	0.19	0	2.13	0.46	0.04	0.03	0.89	2516	23
B cells (% CD69⁺)	0.82	5.7	1.73	0	1.44	0.4	0.01	-0.01	0.86	1297	15
B cells (% PD1⁺)	0.91	10.7	0.25	0	1.58	0.41	0.01	0.02	0.81	1659	24
B cells (% of lymphocytes)	0.95	20.33	2.36	0	2.13	0.47	0.02	0.01	0.83	1726	32
Basophils (% CD69⁺)	0.66	2.9	1.27	0	1.48	0.38	-0.02	-0.01	0.81	1184	59
Basophils (% FceR1⁺)	0.72	3.53	1.54	0	2.31	0.52	-0.06	0.01	0.64	1942	71
Basophils (% MHCII⁺)	0.88	8.19	2.11	0	1.38	0.74	-0.11	-0.06	0.88	5609	77
Basophils (% of granulocytes)	0.92	11.86	0	0	0.61	0.55	-0.02	-0.03	0.87	2183	48
CD103⁺ DCs (% CCR2⁺)	0.9	9.8	0.83	0	1.39	0.5	0.02	-0.02	0.82	1752	31
CD103⁺ DCs (% CD40⁺)	0.85	6.69	0.17	0	0.89	0.47	0.03	-0.04	0.67	1660	33
CD103⁺ DCs (% CD80⁺)	0.89	9.03	0	0	0.76	0.44	0.04	0.03	0.85	1724	84
CD103⁺ DCs (% CD86⁺)	0.92	12.99	0.19	0	0.78	0.58	0.07	0.04	0.85	2699	90
CD103⁺ DCs (% MHCII⁺)	0.82	5.7	4.38	0	2.3	0.48	-0.04	0	0.82	2552	75
CD103⁺ DCs (% of myeloid cells)	0.85	6.79	0.43	0	1.37	0.61	-0.02	0.03	0.76	1665	72
CD11b⁺ DCs (% CCR2⁺)	0.88	8.62	0.26	0	2.13	0.5	0.05	0.01	0.81	1879	104
CD11b⁺ DCs (% CD40⁺)	0.85	6.48	0	0	0.92	0.53	-0.07	-0.02	0.81	2524	76
CD11b⁺ DCs (% CD80⁺)	0.82	5.51	0.18	0	0.85	0.49	-0.04	0.05	0.68	1713	39
CD11b⁺ DCs (% CD86⁺)	0.95	20.43	2.32	0	2.17	0.51	-0.01	0.06	0.75	1972	36
CD11b⁺ DCs (% MHCII⁺)	0.83	6.01	0.77	0	1.59	0.76	-0.12	0.03	0.5	3359	97
CD11b⁺ DCs (% of myeloid cells)	0.82	5.51	0.52	0	1.1	0.46	-0.04	-0.06	0.86	1748	27
Cytotoxic T cells (% CCR7⁺)	0.91	11.33	1.39	0	3.35	0.44	0	-0.02	0.85	1904	85
Cytotoxic T cells (% CD25⁺)	0.89	8.98	1.28	0	1.78	0.49	0.05	0	0.81	2627	35
Cytotoxic T cells (% CD69⁺)	0.96	24.44	2.08	0	2.07	0.49	0.05	0.03	0.88	2702	49
Cytotoxic T cells (% CM)	0.95	19.63	6.06	0	2.11	0.5	-0.06	-0.04	0.87	2385	105
Cytotoxic T cells (% EM)	0.99	118.43	0	0	1.4	0.5	0.05	0.03	0.83	2320	92
Cytotoxic T cells (% Naive)	0.99	68.85	4.08	0	1.45	0.48	-0.04	0	0.81	2188	103
Cytotoxic T cells (% PD1⁺)	0.88	8.47	0.47	0	1.2	0.49	0.04	0	0.84	3044	94
Cytotoxic T cells (% of T cells)	0.98	42.7	5.69	0	3.29	0.5	0.06	0.02	0.85	2455	30
Cytotoxic T cells (% of lymphocytes)	0.99	120.82	9.64	0	2.72	0.42	0	0.01	0.83	1664	99
DNT cells (% CCR7⁺)	0.85	6.66	0	0	3.23	0.46	-0.03	-0.04	0.87	2034	60
DNT cells (% CD25⁺)	0.97	37.94	0.04	0	0.96	0.46	0	0.01	0.85	2145	78
DNT cells (% CD69⁺)	0.95	20.73	1.21	0	0.85	0.45	0.02	0.02	0.84	2138	28
DNT cells (% CM)	0.97	37.11	1.51	0	1.67	0.95	0.17	0.02	0.64	3938	52
DNT cells (% EM)	0.99	129.39	0.37	0	1.7	0.45	0	-0.01	0.82	2048	22
DNT cells (% Naive)	0.98	47.58	1.26	0	1.71	0.5	-0.06	-0.02	0.83	2357	50
DNT cells (% PD1⁺)	0.9	10.26	0.47	0	0.43	0.49	-0.04	-0.01	0.81	1805	13
DNT cells (% of T cells)	0.99	74.7	7.73	0	3.24	0.43	0.01	0.02	0.84	1614	89
DNT cells (% of lymphocytes)	0.99	102.83	8.61	0	2.94	0.48	-0.04	0.03	0.74	1628	95
Eosinophils (% of granulocytes)	0.67	3.02	3.71	0	2.98	0.47	0.02	0.02	0.84	1533	101
Granulocytes (% of live)	0.88	8.31	0.8	0	2.16	0.53	0.06	0.05	0.83	2321	25
Helper T cells (% CCR7⁺)	0.8	4.95	0.5	0	2.86	0.45	-0.01	0.01	0.8	1625	87
Helper T cells (% CD25⁺)	0.95	18.64	0.47	0	1.65	0.46	0.02	-0.01	0.85	2170	88
Helper T cells (% CD69⁺)	0.95	20.81	2.2	0	1.58	0.45	-0.01	0.01	0.85	1791	64
Helper T cells (% CM)	0.96	24.14	4.02	0	1.54	0.48	-0.05	-0.04	0.82	1809	82
Helper T cells (% EM)	0.99	67.29	2.56	0	2.23	0.53	0.05	0.04	0.82	2158	68
Helper T cells (% Naive)	0.97	33.89	4.86	0	1.43	0.56	-0.06	-0.06	0.9	2991	45
Helper T cells (% PD1⁺)	0.98	51.5	0.75	0	0.87	0.54	-0.05	0	0.8	2200	70
Helper T cells (% of T cells)	0.99	92.8	2.24	0	3.2	0.61	-0.07	-0.07	0.93	4127	80
Helper T cells (% of lymphocytes)	0.99	135.06	6.16	0	3.07	0.72	-0.1	-0.06	0.91	5039	86
IMs (% CCR2⁺)	0.89	8.71	2.93	0	2.42	0.49	0.03	-0.05	0.69	1886	69
IMs (% CD40⁺)	0.93	15.36	0.04	0	0.86	0.46	0.02	-0.02	0.8	1801	81
IMs (% CD80⁺)	0.85	6.67	0.43	0	0.86	0.43	0.02	0.02	0.84	1417	18
IMs (% CD86⁺)	0.94	15.92	1.41	0	1.23	0.47	0.02	0	0.82	1792	40
IMs (% MHCII⁺)	0.89	8.91	6.06	0	2.21	0.66	-0.09	-0.04	0.85	4159	54
IMs (% of myeloid cells)	0.95	19.95	0.65	0	1.93	0.5	0.01	0.04	0.85	2287	51
Ly6C⁺ macrophages (% CCR2⁺)	0.76	4.16	0.59	0	1.91	0.46	0	-0.07	0.76	1554	21
Ly6C⁺ macrophages (% CD40⁺)	0.81	5.38	0.06	0	1.54	0.43	0.01	0.02	0.85	1586	12
Ly6C⁺ macrophages (% CD80⁺)	0.88	8.27	0.21	0	1	0.46	0.01	0.04	0.82	1622	46
Ly6C⁺ macrophages (% CD86⁺)	0.95	21.98	2.27	0	1.96	0.6	0.06	0.09	0.9	3403	37
Ly6C⁺ macrophages (% MHCII⁺)	0.89	8.9	3.43	0	2.41	0.55	-0.05	0.03	0.7	2061	9
Ly6C⁺ macrophages (% of myeloid cells)	0.81	5.34	7.17	0	2.33	0.47	0.06	0.02	0.83	2050	66
Ly6C⁻ macrophages (% CCR2⁺)	0.84	6.31	7.16	0	3.23	0.52	0.07	0.01	0.81	2629	67
Ly6C⁻ macrophages (% CD40⁺)	0.87	7.99	4.99	0	2.7	0.38	0	0.02	0.85	1360	96
Ly6C⁻ macrophages (% CD80⁺)	0.79	4.87	0.6	0	1.52	0.47	0.01	0	0.84	1370	98
Ly6C⁻ macrophages (% CD86⁺)	0.92	12.42	3.14	0	2.61	0.41	0.01	0.01	0.84	1578	65
Ly6C⁻ macrophages (% MHCII⁺)	0.87	7.83	0	0	1.89	0.44	0.02	0.04	0.85	2157	57
Ly6C⁻ macrophages (% of myeloid cells)	0.88	8	5.88	0	2.38	0.46	-0.05	-0.04	0.83	1874	63
Lymphocytes (% of live)	0.92	12.07	0.35	0	2.49	0.43	0.02	0	0.84	1638	34
Mast cells (% CD69⁺)	0.82	5.45	0	0	3.14	0.52	-0.06	0.04	0.56	1923	29
Mast cells (% MHCII⁺)	0.91	10.61	0.02	0	1.35	0.42	-0.01	0.01	0.83	1453	79
Mast cells (% of granulocytes)	0.82	5.68	0	0	1.88	0.41	-0.02	-0.03	0.88	1904	26
Myeloid cells (% of live)	0.88	8.26	2.06	0	2.87	0.4	0.01	0.01	0.83	1550	10
NK cells (% CCR7⁺)	0.82	5.62	1.49	0	3.8	0.68	0.08	0.05	0.91	6589	17
NK cells (% CD25⁺)	0.93	13.8	0	0	1.75	0.7	0.09	0.08	0.95	6951	1
NK cells (% CD69⁺)	0.96	26.23	0.73	0	0.62	0.67	0.12	0.1	0.95	6185	100
NK cells (% NK1.1⁺)	0.75	4.03	49.65	0	3.52	0.36	0.01	0.01	0.83	1084	4
NK cells (% PD1⁺)	0.87	7.89	0	0	2.11	0.44	0.02	0.02	0.88	2155	11
NK cells (% of lymphocytes)	0.89	9.03	2.44	0	3.06	0.71	-0.08	-0.08	0.96	5877	16
NKT cells (% CCR7⁺)	0.83	6.05	0.71	0	2.05	0.49	0.02	-0.03	0.77	1622	53
NKT cells (% CD25⁺)	0.87	7.55	0	0	1.23	0.49	-0.01	0.04	0.79	2175	74
NKT cells (% CD69⁺)	0.91	11.55	1.47	0	1.31	0.51	0.05	0.06	0.91	3533	20
NKT cells (% NK1.1⁺)	0.84	6.36	17.85	0	3.08	0.37	0.01	0.02	0.86	1205	3
NKT cells (% PD1⁺)	0.87	7.59	0.14	0	0.97	0.46	-0.03	-0.01	0.8	1366	91
NKT cells (% of lymphocytes)	0.79	4.68	8.42	0	2.69	0.65	0.07	0.04	0.87	3222	83
Neutrophils (% CD69⁺)	0.87	7.95	0.21	0	2.66	0.53	-0.01	0	0.84	1537	41
Neutrophils (% MHCII⁺)	0.95	21.23	0.28	0	0.51	0.48	-0.02	-0.02	0.85	2286	47
Neutrophils (% of granulocytes)	0.75	3.97	2.25	0	2.87	0.38	-0.01	-0.02	0.85	1278	93
Viral titer			7.26	0	2.61
gdTCR (% of DNT cells)	0.94	18.08	4.39	0	2	0.41	-0.02	-0.02	0.86	1751	7
gdTCR (% of lymphocytes)	0.96	23.17	11.64	0	2.97	0.4	-0.01	0.02	0.81	1343	8
pDCs (% CCR2⁺)	0.65	2.84	0.44	0	1.59	0.39	-0.01	-0.02	0.83	1228	6
pDCs (% CD40⁺)	0.8	4.99	1.4	0	1.77	0.43	-0.03	-0.02	0.84	1649	43
pDCs (% CD80⁺)	0.91	11.74	1.05	0	1.37	0.47	-0.01	-0.02	0.84	2067	55
pDCs (% CD86⁺)	0.91	10.68	0.83	0	1.3	0.59	-0.02	0.03	0.81	2038	62
pDCs (% MHCII⁺)	0.9	10.14	0.09	0	1.84	0.46	0	0.05	0.78	1839	61
pDCs (% of myeloid cells)	0.77	4.26	3.71	0	1.98	0.44	-0.02	-0.03	0.83	1543	5
