## Supplemental Table 2 for "Cross-coronavirus host susceptibility loci influence disease severity through immune mediators"

### Sheet: Sheet1
	QTL ID	Associated phenotype(s)	Infection	Chromosome: position (CI) (cM)	Experiment-wide adjusted q-value	Phenotypic variation explained (%)
significant	Irq1	Helper T cells (% PD1⁺)	A***, 1***, C	Chr 1: 69.6 (42.3-117.1)	0.0019	1.1%
	Irq2	IMs (% CCR2⁺)	A***, 2*, C, 1	Chr 1: 168.5 (161.6-175)	2.5e-06	5.6%
	Irq3	AMs (% of granulocytes)	C***, A***	Chr 2: 125.5 (65.2-132.7)	3.2e-06	17.1%
	Irq4	Cytotoxic T cells (% CM)	A***, C***, 1***, 2	Chr 2: 104.5 (76.7-127.7)	< 2.2e-308	15.6%
		Cytotoxic T cells (% Naive)	A***, C***, 1***, 2***	Chr 2: 127.7 (78.9-143.3)	5.1e-14	7%
		Helper T cells (% CM)	A***, C***, 1***, 2	Chr 2: 104.7 (77.9-117.5)	< 2.2e-308	15.8%
		Helper T cells (% Naive)	A***, C***, 1***, 2	Chr 2: 102.7 (85.5-130.2)	1.3e-14	13.9%
	Irq5	γδTCR (% of lymphocytes)	A***, C, 1, 2	Chr 2: 121.4 (78.9-127.7)	0.0065	6%
	Irq6	Viral titer	1***, 2***, A	Chr 2: 143.3 (5.7-180.5)	0.0011	1.4%
	Irq7	DNT cells (% of T cells)	A***, C, 2	Chr 3: 7.2 (3.8-19)	0.046	3.6%
		DNT cells (% of lymphocytes)	A***, C, 1, 2	Chr 3: 10.7 (3.8-19)	0.036	4.3%
	Irq8	Helper T cells (% CD69⁺)	A***, C, 1	Chr 3: 54.4 (40.1-72.2)	0.0061	1.7%
	Irq9	Helper T cells (% of lymphocytes)	1***, A***	Chr 3: 128.6 (54.4-131.6)	0.0028	8.7%
	Irq10	NKT cells (% CD69⁺)	1***, A***	Chr 3: 136 (131.6-136)	2.7e-05	12.9%
	Irq11	Ly6C⁺ macrophages (% CCR2⁺)	A***, C, 1	Chr 3: 129.2 (127.4-151)	0.036	5.2%
	Irq12	NK cells (% PD1⁺)	A***, C, 1	Chr 5: 145.2 (142.1-149.5)	0.024	4.3%
	Irq13	NK cells (% NK1.1⁺)	C***, 1***, 2***, A***	Chr 6: 127.8 (125.8-127.8)	< 2.2e-308	54.9%
		NKT cells (% NK1.1⁺)	A***, C***, 1***, 2***	Chr 6: 127.1 (119.2-127.8)	< 2.2e-308	22%
	Irq14	Eosinophils (% of granulocytes)	A***, C, 1, 2	Chr 7: 39.5 (19.5-44.6)	0.0064	2.8%
	Irq15	CD103⁺ DCs (% MHCII⁺)	1***, A	Chr 7: 112.6 (110.3-116.1)	0.026	10.2%
	Irq16	IMs (% MHCII⁺)	A***, C, 1	Chr 7: 15.9 (4.8-37.3)	0.045	4.5%
	Irq17	Helper T cells (% of T cells)	1***, A	Chr 8: 17.2 (17.2-24.8)	0.047	7.5%
	Irq18	IMs (% MHCII⁺)	1***, C*, A*	Chr 10: 73.2 (23.6-108.6)	0.048	8.9%
	Irq19	Mast cells (% of granulocytes)	C***, A	Chr 11: 57.2 (37.7-67.3)	0.022	9.5%
	Irq20	Cytotoxic T cells (% of lymphocytes)	A***, C, 1, 2	Chr 11: 92.5 (81.3-96.3)	0.0027	4.4%
	Irq21	Basophils (% FceR1⁺)	C***, A***, 1, 2	Chr 13: 113.9 (112.5-117.5)	1.3e-05	14.6%
		Basophils (% MHCII⁺)	A***, C**, 1	Chr 13: 109.6 (103.4-117.5)	0.00013	3.8%
	Irq22	NKT cells (% CD69⁺)	A***, C***, 1*, 2	Chr 13: 116.8 (97.5-117.5)	3.4e-05	3%
		NKT cells (% of lymphocytes)	A***, C***, 1***, 2	Chr 13: 112.5 (104.4-117.5)	3.1e-10	9.7%
	Irq23	Basophils (% CD69⁺)	2***, A***, C	Chr 15: 68 (61.2-79.8)	2.6e-06	56.8%
		Basophils (% MHCII⁺)	2***, A***	Chr 15: 68 (40.8-79.8)	2.3e-05	52.3%
		Basophils (% of granulocytes)	2***, C, A	Chr 15: 68 (64.1-79.8)	0.0011	45.6%
	Irq24	Ly6C⁻ macrophages (% CCR2⁺)	A***, 1***, 2***, C	Chr 15: 78.9 (66.3-87.7)	3.2e-09	18%
		Ly6C⁻ macrophages (% CD40⁺)	A***, 1***, 2***, C	Chr 15: 66.3 (62.5-79.8)	1.2e-07	29.9%
		Ly6C⁻ macrophages (% CD80⁺)	2***, 1, A	Chr 15: 72.8 (64.1-79.8)	0.0027	52.1%
		Ly6C⁻ macrophages (% CD86⁺)	2***, A***, 1	Chr 15: 78.9 (66.3-79.8)	1.1e-07	68.5%
		Ly6C⁻ macrophages (% MHCII⁺)	2***, A***	Chr 15: 68.1 (64.1-79.8)	6.7e-07	66%
		Ly6C⁻ macrophages (% of myeloid cells)	A***, 1***, 2***, C	Chr 15: 68.1 (40.1-79.8)	1.9e-15	22.7%
		Ly6C⁺ macrophages (% of myeloid cells)	A***, C***, 1***, 2***	Chr 15: 75.2 (61.2-79.8)	< 2.2e-308	20.8%
	Irq25	pDCs (% CD40⁺)	2***, A	Chr 15: 87.4 (66.3-89.1)	0.039	25.8%
		pDCs (% of myeloid cells)	1***, A***, C, 2	Chr 15: 73.8 (66.3-75.2)	1.1e-08	21.7%
	Irq26	IMs (% MHCII⁺)	1***, A**	Chr 16: 12.3 (5.6-12.6)	0.00019	14.1%
		Ly6C⁺ macrophages (% MHCII⁺)	A***, C***, 1	Chr 16: 12.3 (7.2-31.4)	1.3e-08	6.3%
	Irq27	NK cells (% of lymphocytes)	C***, A	Chr 18: 3.7 (3.7-30.6)	0.034	8.5%
	Irq28	Cytotoxic T cells (% CM)	A***, C, 2	Chr X: 12.5 (5.6-42.2)	0.0087	7%
	Irq29	Cytotoxic T cells (% EM)	A***, 1, 2	Chr X: 137.9 (99.3-152.3)	0.045	2.1%
		Cytotoxic T cells (% of T cells)	1***, A	Chr X: 107.1 (52.7-140.1)	0.027	9.1%
		Cytotoxic T cells (% of lymphocytes)	1***, A	Chr X: 132.4 (102.1-137.9)	0.015	9%
	Irq30	AMs (% CD86⁺)	1***, A***	Chr X: 19.1 (12.5-42.2)	4e-05	16.3%
		IMs (% CD86⁺)	1***, A	Chr X: 19.3 (11.1-134.2)	0.0078	12.1%
	Irq31	pDCs (% CD40⁺)	1***, A***	Chr X: 16.5 (11.1-68.7)	0.015	10.2%
suggestive	Irq32	DNT cells (% CD69⁺)	A**, C, 1	Chr 2: 158.6 (120.2-165.4)	0.081	0.9%
	Irq33	CD103⁺ DCs (% MHCII⁺)	C**, 2, A	Chr 2: 27 (5.7-42.5)	0.088	8.3%
	Irq8	Cytotoxic T cells (% CD25⁺)	2**, A	Chr 3: 32.7 (15.1-65.5)	0.065	30.3%
		Cytotoxic T cells (% CD69⁺)	A**, 1*, 2	Chr 3: 64.3 (48.6-132)	0.063	1.8%
	Irq34	Neutrophils (% of granulocytes)	A**, C, 1, 2	Chr 8: 89.6 (61.8-94.6)	0.063	3.5%
	Irq35	B cells (% PD1⁺)	1**, A	Chr 11: 89.4 (76.1-97)	0.068	6.2%
	Irq36	Helper T cells (% of T cells)	A**, C, 1, 2	Chr 11: 74.9 (56.3-83.1)	0.093	4.7%
	Irq37	NK cells (% of lymphocytes)	1**, A	Chr 11: 104 (76.1-105.5)	0.096	6.6%
	Irq38	pDCs (% CD40⁺)	A**, 1*	Chr 11: 86.9 (56.3-89.4)	0.072	2.5%
	Irq24	IMs (% CD40⁺)	2**, A	Chr 15: 79.8 (61.2-79.8)	0.068	27%
		Ly6C⁺ macrophages (% CCR2⁺)	C**, A	Chr 15: 61.2 (53.7-79.8)	0.088	8.5%
	Irq26	AMs (% MHCII⁺) (granulocyte panel)	C**, A	Chr 16: 12.3 (4.5-16.2)	0.089	7.7%
		AMs (% MHCII⁺) (myeloid panel)	A**, C, 1	Chr 16: 12.6 (4.5-31.4)	0.093	1.9%
	Irq39	DNT cells (% EM)	1**, A	Chr 16: 79.4 (66.8-88.2)	0.068	8.4%
	Irq40	Helper T cells (% CCR7⁺)	2**	Chr 16: 15.9 (4.5-16.2)	0.069	37%
	Irq30	AMs (% CD80⁺)	1**, A	Chr X: 73 (19.1-101.6)	0.07	9%
	Irq41	CD11b⁺ DCs (% CCR2⁺)	A**, 1**, C	Chr X: 36.1 (12.5-132.4)	0.081	6.4%
