## Supplemental Table 3 for "Cross-coronavirus host susceptibility loci influence disease severity through immune mediators"

### Sheet: Sheet1
QTL ID	Immune trait	Disease trait	Infection	Additive X→M effect *significant	M→Y effect *significant	log10BF (mediation)	log10BF (complete mediation)	log10BF (partial mediation)
Irq1	Helper T cells (% PD1⁺)	Lung CS	SARS-CoV	-0.14*	0.23	0.43	0.73	-0.53
Irq2	IMs (% CCR2⁺)	Weight loss	SARS-CoV-2	0.6*	-3.7	2.3	1.4	0.23
		Lung CS	SARS-CoV	0.28*	-0.13	0.48	0.73	-0.27
HrS46	Helper T cells (% Naive)	Weight loss	SARS-CoV-2	-0.46*	-3.6*	0.56	0.68	0.054
	AMs (% CCR2⁺)	Weight loss	Control	-0.3*	1.6*	0.62	0.84	-0.18
HrS49	Cytotoxic T cells (% Naive)	Weight loss	SARS-CoV	-0.15*	-3.7*	0.47	0.53	0.15
	Helper T cells (% Naive)	Weight loss	SARS-CoV-2	-0.41*	-3.6*	0.69	0.75	0.19
	CD103⁺ DCs (% CD40⁺)	Weight loss	SARS-CoV-2	0.52	-1.4	0.56	0.75	-0.11
Irq4	Cytotoxic T cells (% Naive)	Weight loss	SARS-CoV	-0.34*	-3.7*	1	0.74	0.57
			SARS-CoV-2	-0.33*	-1.4	0.36	0.59	-0.24
		Lung CS	SARS-CoV	-0.34*	-0.15	0.35	0.58	-0.25
	Helper T cells (% CM)	Weight loss	SARS-CoV-2	0.23*	-2.8	0.41	0.59	-0.1
	Helper T cells (% Naive)	Weight loss	SARS-CoV	-0.45*	-2.9*	1	0.9	0.36
			SARS-CoV-2	-0.55*	-3.6*	1.1	1.1	0.23
		Lung CS	SARS-CoV	-0.45*	-0.12*	0.37	0.61	-0.25
			SARS-CoV-2	-0.55*	-0.14*	0.75	0.96	-0.18
Irq6	Viral titer	Weight loss	SARS-CoV	-0.54*	1.1*	0.98	1.1	-0.15
		Weight loss	SARS-CoV-2	-1.1*	1.3*	4.4	1.5	0.18
		Lung CS	SARS-CoV-2	-1.1*	0.066*	5.1	1.8	-0.1
Irq8	Cytotoxic T cells (% CD25⁺)	Weight loss	SARS-CoV-2	-0.51*	-0.51	0.74	0.31	0.7
	Cytotoxic T cells (% CD69⁺)	Lung CS	SARS-CoV	-0.25*	0.26*	1.8	1.4	0.15
Irq9	Helper T cells (% of lymphocytes)	Lung CS	SARS-CoV	0.35*	-0.24*	3.6	1.6	0.068
HrS44	NK cells (% CD69⁺)	Weight loss	SARS-CoV	-0.099*	7*	1.2	1.4	-0.28
		Lung CS	SARS-CoV	-0.098*	0.34*	0.56	0.82	-0.32
	CD103⁺ DCs (% MHCII⁺)	Weight loss	SARS-CoV	0.25*	-2.9*	1	1.2	-0.29
	IMs (% CCR2⁺)	Weight loss	SARS-CoV-2	0.27	-3.7	0.52	0.68	-0.045
	IMs (% MHCII⁺)	Weight loss	SARS-CoV	0.21*	-4*	1.3	1.4	-0.24
		Lung CS	SARS-CoV	0.2*	-0.16*	0.33	0.59	-0.35
Irq15	CD103⁺ DCs (% MHCII⁺)	Weight loss	SARS-CoV	0.34*	-2.9*	1.2	1.3	-0.24
			SARS-CoV-2	-0.14	1.4	0.31	0.52	-0.18
Irq16	IMs (% MHCII⁺)	Weight loss	SARS-CoV	0.22*	-4*	1.1	1.2	-0.037
		Lung CS	SARS-CoV	0.22*	-0.16*	0.3	0.6	-0.56
HrS43	DNT cells (% CM)	Weight loss	SARS-CoV	-0.2*	4.3*	1.2	1.3	-0.016
	Ly6C⁺ macrophages (% CD86⁺)	Weight loss	SARS-CoV-2	-0.35*	4.9*	0.51	0.68	-0.073
		Lung CS	SARS-CoV-2	-0.38*	0.091	0.42	0.57	-0.021
Irq18	IMs (% MHCII⁺)	Weight loss	SARS-CoV	-0.22*	-4*	1.2	1.3	-0.24
		Lung CS	SARS-CoV	-0.22*	-0.16*	0.35	0.65	-0.56
Irq36	Helper T cells (% of T cells)	Lung CS	SARS-CoV	0.17*	-0.22*	0.97	1.2	-0.18
Irq21	Basophils (% MHCII⁺)	Weight loss	SARS-CoV	0.25*	-2.7*	0.24	0.54	-0.64
Irq22	NKT cells (% CD69⁺)	Weight loss	Control	-0.29*	1.4	0.79	1.1	-0.56
			SARS-CoV-2	-0.29*	7.2*	0.78	0.94	-0.058
	NKT cells (% of lymphocytes)	Weight loss	SARS-CoV	0.47*	2*	1.1	0.82	0.5
HrS48	Helper T cells (% EM)	Weight loss	SARS-CoV-2	-0.29	4.5*	0.84	0.96	0.018
	IMs (% CCR2⁺)	Weight loss	SARS-CoV-2	0.21	-3.7	0.52	0.69	-0.054
	Ly6C⁻ macrophages (% CCR2⁺)	Weight loss	SARS-CoV	0.3*	1.8	0.51	0.49	0.27
	Ly6C⁻ macrophages (% of myeloid cells)	Weight loss	SARS-CoV-2	1.4*	-0.8	0.34	0.54	-0.14
Irq23	Basophils (% of granulocytes)	Weight loss	SARS-CoV-2	-0.65*	-0.26	0.74	-0.49	1
Irq24	IMs (% CD40⁺)	Weight loss	SARS-CoV-2	0.63*	-1.3	1	1.1	0.094
	Ly6C⁻ macrophages (% CCR2⁺)	Weight loss	SARS-CoV	0.39*	1.8	0.41	0.65	-0.25
	Ly6C⁺ macrophages (% CCR2⁺)	Weight loss	SARS-CoV-2	0.24	-1.9	0.55	0.51	0.32
	Ly6C⁺ macrophages (% of myeloid cells)	Lung CS	SARS-CoV	-0.5*	0.21*	1.8	1.5	0.074
Irq25	pDCs (% CD40⁺)	Weight loss	SARS-CoV-2	0.76*	-0.53	1	1.1	0.14
Irq26	IMs (% MHCII⁺)	Weight loss	SARS-CoV	0.44*	-4*	1.8	1.7	-0.17
		Lung CS	SARS-CoV	0.44*	-0.16*	0.48	0.72	-0.24
	Ly6C⁺ macrophages (% MHCII⁺)	Weight loss	SARS-CoV	0.26*	-5.1*	1.7	1.6	-0.17
		Lung CS	SARS-CoV	0.26*	-0.21*	0.93	1.1	-0.16
Irq40	Helper T cells (% CCR7⁺)	Lung CS	SARS-CoV-2	-0.14*	0.53	0.32	0.57	-0.34
HrS47	DNT cells (% CM)	Weight loss	SARS-CoV	-0.16*	4.3*	0.39	0.51	0.022
	pDCs (% CD40⁺)	Weight loss	SARS-CoV-2	-0.27*	-0.53	0.49	0.68	-0.13
Irq29	Cytotoxic T cells (% of T cells)	Weight loss	SARS-CoV	female: -0.065; male: 0.76*	2.1*	0.52	0.66	0.019
Irq30	AMs (% CD80⁺)	Weight loss	SARS-CoV	female: -0.12; male: 0.24*	-4.1*	0.87	0.98	0.036
