## Supplemental Table 4 for "Cross-coronavirus host susceptibility loci influence disease severity through immune mediators"

### Sheet: trait markers
Panel	Immune cell types	Markers	Subsets [relevant cell types, if not all]	Markers
Lymphoid	B cells	CD45+ CD19+	CCR7+	CCR7+
	Cytotoxic T cells	CD45+ CD3+ CD8+	CD25+	CD25+
	Helper T cells	CD45+ CD3+ CD4+	CD69+	CD69+
	Double negative (DN) T cells	CD45+ CD3+ CD4- CD8-	PD1+	PD1+
	Natural killer (NK) cells	CD45+ CD49b+ CD3-	NK1.1+ [NK, NK T cells]	NK1.1+
	Natural killer (NK) T cells	CD45+ CD49b+ CD3+	Naïve [T cells]	CD44- CD62L+
	γδTCR+ T cells	CD45+ CD3+ CD4- CD8- γδTCR+	Central memory (CM) [T cells]	CD44+ CD62L+
			Effector memory (EM) [T cells]	CD62L-
Myeloid	Alveolar macrophages (AMs)	CD45+CD103-CD11b-CD24-CD11c+	CCR2+	CCR2+
	CD103⁺ dendritic cells (DCs)	CD45+CD103+CD11c+	CD40+	CD40+
	CD11b⁺ dendritic cells (DCs)	CD45+CD103-CD11b+CD11c+CD64-	CD80+	CD80+
	Interstitial macrophages (IMs)	CD45+CD103-CD11b+CD11c+CD64+	CD86+	CD86+
	Ly6C⁺ monocytes/macrophages	CD45+CD103-CD11b+CD11c-Ly6C+	MHCII+	MHCII+
	Ly6C⁻ monocytes/macrophages	CD45+CD103-CD11b+CD11c-Ly6C-
	plasmacytoid dendritic cells (DCs)	CD45+CD103-CD11b-CD24+Ly6C+PDCA1+
Granulocytes	Alveolar macrophages (AMs)	CD45+CD4-CD19-Ly6G-SiglecF+CD11b-CD11c+	CD69+	CD69+
	Basophils	CD45+CD4-CD19-CD200R3+CD49b+	MHCII+	MHCII+
	Eosinophils	CD45+SiglecF+CD11c-	FceR1+ [Basophils]	FCeR1+
	Mast cells	CD45+CD4-CD19-CD117+FceR1+
	Neutrophils	CD45+Ly6G+
	gdTCR (% of DNT cells)
	gdTCR (% of lymphocytes)

### Sheet: staining panel
Lymphoid Panel
Marker	Fluor	FMO No.	Vendor and Catalog	No. vials in lab	Clone	ug/Vial	ul/Vial	Titration	ul to make 45 tests	ul per FMO		Alt Vendor and Catalog	Clone	ug/Vial	ul/Vial		Marker indicates	Notes
live/dead	UV	N/A	Invitrogen L34962		N/A	N/A	N/A	1:1000	4	N/A							absence of Live/Dead signal indicates live cell
CD45	Alexa700	1	BD 560510		30-F11	50	250	1:200	17	0.4							hematopoietic cell
CD3	PerCPCy5.5	2	eBiosciences 45-0031-82		145-2C11	100	500	1:100	34	0.75							T cell lineage
CD4	BUV737	3	BD 564933		RM4-5	50	250	1:500	7	0.15							CD4+ T cells
CD8a	APCFire750	4	Biolegend 100766		53-6.7	100	500	1:200	17	0.4							CD8+ T cells
CD19	BV650	5	Biolegend 115541		6D5	12.5 (varies by vial)	125	1:500	7	0.15							B cells
NK1.1	PECy7	6	eBiosciences 25-5941-82		PK136	100	500	1:500	7	0.15		Biolegend 108714	PK136	100	500		NK and NK T cells
CD44	BV786	7	BD 563736		IM7	50	250	1:200	17	0.4		Biolegend 103059	IM7	50	250		T cell memory
CD62L	AF488	8	Biolegend 104420		MEL-14	100	200	1:500	7	0.15							T cell memory (naïve)
CD69	PECF594	9	BD 562455		H1.2F3	100	500	1:200	17	0.4		Biolegend 104536	H1.2F3	100	500		Lymphocyte activation
CD25	BV510	10	BD 563037		PC61	50	250	1:500	7	0.15							Lymphocyte activation
PD-1	BV605	11	BD 563059		J43	50	250	1:200	17	0.4		Biolegend 135220	29F.1A12	50	250		Lymphocyte exhaustion	used BL 135220 before with low success before 10/28/19
CCR7	APC	12	BD 560766		4B12	100	500	1:200	17	0.4							Mucosal homing marker, also expressed by naïve T cells	added beginning 10/28/19 to replace CD27
CD49b (DX5)	PE	13	Biolegend 108908		DX5	200	1000	1:100	34	0.75							Secondary marker for NK lineage due to variable NK1.1 staining efficiency; use only on CD4-, CD8-, gdTCR- subpopulations
gdTCR	BV421	14	Biolegend 118120		GL3	50	250	1:500	7	0.15							Gamma/delta T cell receptor (ie non-classical T cells)
CD27	APC		Biolegend 124212		LG.3A10	100	500	1:500									Memory B and NK expression; engages CD70 on T cells	removed from panel because doesn't seem to exhibit expression in lung
Granulocyte and Rare DC Panel
Marker	Fluor	FMO No.	Vendor and Catalog	No. vials in lab	Clone	ug/Vial	ul/Vial	Titration	ul to make 45 tests	ul per FMO		Alt Vendor and Catalog	Clone	ug/Vial	ul/Vial		Marker indicates	Notes
live/dead	UV	N/A	Invitrogen L34962	*see above	N/A	N/A	N/A	1:1000	4								absence of Live/Dead signal indicates live cell
CD45	A700	1	BD 560510	*see above	30-F11	50	250	1:200	17	0.4							hematopoietic cell
CD11b	BV786	2	Biolegend 101243		M1/70	50	250	1:500	7	0.15							lineage marker, neutrophil activation
CD11c	BV510	3	Biolegend 117338		N418	25 (varies by vial)	500	1:200	17	0.4							lineage marker, DC lineage and activation
MHCII (I-A/I-E)	APCeF780	4	eBiosciences 47-5321-82		M5/114.15.2	100	500	1:100	34	0.75							expression of MHC Class II; positive on DC)
Ly6G	PE	5	BD 551461		1A8	200	1000	1:200	17	0.4		eBioscience 12-9668-82	1A8-Ly6G	100	500		neutrophils (along with CD11b)
SiglecF	BV650	6	BD 740557		E50-2440	50	250	1:500	7	0.15							eosinophils (along with CD11b, F4/80)
CD103	PerCPeF710	7	eBiosciences 46-1031-82		2E7	100	500	1:500	7	0.15		Biolegend 121416	2E7	100	500
PDCA1	AF488	8	eBiosciences 53-3172-82		927	100	200	1:200	17	0.4		Biolegend 127012	927	100	200		plasmacytoid DCs (along with CD11c intermediate/variable)
CD200R3	APC	9	Biolegend 142208		Ba13	100	500	1:200	17	0.4							basophil (along with FceR1a)
CD49b	PEDazzle594	10	Biolegend 108924		DX5	100	500	1:100	34	0.75
FceR1a	eF450	11	eBiosciences 48-5898-82		MAR-1	100	500	1:500	7	0.15							basophil (along with CD200R3) and eosinophils
CD117 (c-kit)	BV605	12	BD 563146		2B8	50	250	1:200	17	0.4		Biolegend 135122	ACK2		500		hematopoeitic stem cells; mast cells	used BL 135122 before with low success 10/28/19
CD4 (dump)	BUV737	13	BD 564933	*see above	RM4-5	50	250	1:500	7	0.15
CD19 (dump)	BUV737	14	BD 612781 (replacement for 564296)		1D3	50	250	1:500	7	0.15
CD69	PECy7	15	BD 552879		H1.2F3	100	500	1:500	7	0.15							Neutrophil, basophil activation (maybe more?)
Myeloid Panel
Marker	Fluor	FMO No.	Vendor and Catalog	No. vials in lab	Clone	ug/Vial	ul/Vial	Titration	ul to make 45 tests	ul per FMO		Alt Vendor and Catalog	Clone	ug/Vial	ul/Vial		Marker indicates	Notes
live/dead	UV	N/A	Invitrogen L34962	*see above	N/A	N/A	N/A	1:1000	4								absence of Live/Dead signal indicates live cell
CD45	A700	1	BD 560510	*see above	30-F11	50	250	1:200	17	0.4							hematopoietic cell
CD11b	BV786	2	Biolegend 101243	*see above	M1/70	50	250	1:500	7	0.15							lineage marker, neutrophil activation
CD11c	BV510	3	Biolegend 117338	*see above	N418	25 (varies by vial)	500	1:200	17	0.4							lineage marker, DC lineage and activation
MHCII I-A/I-E	APC	4	eBioscience 17-5321-82		M5/114.15.2	100	500	1:500	7	0.15		Biolegend 107618	M5/114.15.2	100ug	200		expression of MHC Class II; positive on DC)
Ly6C	BV605	5	Biolegend 128036		HK1.4	25 (varies by vial)	500	1:100	34	0.75							on mac/monocytes; variable expression patterns
CD80	BUV737	6	BD 612773 (replacement for 564670)		16-10A1	50	250	1:200	17	0.4							costimulatory molecule on DC/B cells
CD86	BV421	7	Biolegend 105032		GL-1	50	250	1:200	17	0.4							costimulatory molecule on DC/B cells
CD103	PerCPeF710	8	eBioscience 46-1031-82	*see above	2E7	100	500	1:500	7	0.15
PDCA1	AF488	9	eBiosciences 53-3172-82	*see above	927	100	200	1:200	17	0.4							plasmacytoid dendritic cells
CD40	PE	10	Biolegend 124610		3/23	100	500	1:500	7	0.15							costimulatory molecule on DC/B cells
CCR2	PECy7	11	Biolegend 150612		SA203G11	100	500	1:100	34	0.75							costimulatory molecule on DC/B cells
CD24	APCFire750	12	Biolegend 101840		M1/69	100	500	1:100	34	0.75
CD64	PECF594	13	Biolegend 139320		X54-5/7.1	100	500	1:100	34	0.75
F4/80	BV650	14	Biolegend 123149		BM8	50	250	1:500	7	0.15							macrophage lineage marker
